# Extracellular protein catabolism drives regulated nitrogen handling and ammonia buffering in acute myeloid leukemia

**DOI:** 10.64898/2026.08.27.747222

**Authors:** Nina Kurrle, Philipp Makowka, Vera Schlipfenbacher, Johanna Kreitz, Islam Alshamleh, Marcel Seibert, Sifora Kaleab, Celestine Aguilar Montero, Silvia Marin, Dominik Fuhrmann, Florian Gatzke, Cláudia Fernandes, Nidhi Preman, Björn Häupl, Sebastian Wolf, Josefine Jakob, Amirhossein Barati Sedeh, Lea Fries, Leon Boerner, Heike Nuernberger, Verena Stolp, Rahul Kumar, Marlyn Thoelken, Christina Muhs, Christian Brandts, Janosch Martin, Martin Lindner, Tobias Berg, Jan Jacob Schuringa, Daniela S. Krause, Bernhard Brüne, Halvard Bonig, Sebastian Scheich, Marta Cascante, Thomas Oellerich, Harald Schwalbe, Frank Schnütgen, Hubert Serve

## Abstract

Acute myeloid leukemia (AML) cells exhibit pronounced metabolic plasticity, yet how amino acid supply is coordinated to sustain leukemic metabolism remains poorly understood. Here, we show that AML cells catabolize extracellular proteins as a major source of amino acids through lysosomal degradation of albumin. This proteocatabolic activity supports anabolic processes and mitochondrial energy production and establishes a regulated, high-throughput regime of primary nitrogen-containing metabolites (nitrogen regimen). Sustained proteocatabolism inevitably generates ammonia, and we find elevated ammonia concentrations in bone marrow plasma from newly diagnosed AML patients that decline with effective induction therapy. Using metabolomics, isotope tracing and targeted genetic and pharmacological manipulations, we identify glutamate-ammonia ligase (GS/*GLUL*) as a central enzyme that buffers proteocatabolism-derived ammonia by stabilizing intracellular nitrogen homeostasis. Loss of GS function limits sustainable nitrogen handling capacity, thereby impairing leukemic proliferation and delaying disease progression *in vivo*. Together, our findings define extracellular protein catabolism as a regulating nitrogen management strategy in AML and reveal GS as a capacity-defining vulnerability of proteocatabolic growth.

**Highlights:**

- AML cells utilize extracellular proteins as a major source of amino acids
- Proteocatabolism establishes a high-throughput nitrogen utilization regimen in AML
- Ammonia accumulation emerges as a predictable consequence of sustained proteocatabolism
- Glutamate-ammonia ligase (GS/*GLUL*) buffers ammonia and defines nitrogen handling capacity in AML
