## Supplementary table S4 for "Extracellular protein catabolism drives regulated nitrogen handling and ammonia buffering in acute myeloid leukemia"

### Sheet: Hoja1
Table S5_Mass isotopologue distributions
Compound	RT (min)	m/z Cluster	Monitored Cluster	m/z Control
Pyruvate	7.9	174.1	173.1-179.1	216.1
Lactate	11.1	261.1	260.1-266.1	303.1
Alanine_C1C3	11.86	260.1	259.1-265.1	232.1
Alanine_C2C3	11.86	232.1	231.1-237.1	260.1
Glycine_C1C2	12.25	246.1	245.1-250.1	218.1
Glycine_C2	12.25	218.1	217.1-221.1	246.1
Valine	14.07	260.2	259.2-267.2	288.1
Norvaline (IS)	14.33	260.2	259.2-267.2	288.1
Leucine	14.93	274.2	273.2-282.2	302.1
Isoleucine	15.64	302.2	301.2-310.2	274.1
Succinate	16.51	289.1	288.1-295.1	331.2
Proline_C1C5	16.51	286.1	285.1-293.1	258.2
Proline_C2C5	16.51	258.2	257.2-264.2	286.1
Fumarate	17.28	287.1	286.1-293.1	329.1
Methionine_C1C5	21.83	320.2	319.2-327.2	292.2
Methionine_C2C5	21.83	292.2	291.2-298.2	320.2
Serine_C1C3	22.41	390.2	389.2-395.2	362.2
Serine_C2C3	22.41	362.2	361.2-366.2	390.2
alpha-Ketoglutarate	22.72	346.1	345.1-353.1	388.2
Threonine	23.28	404.2	403.2-410.2	376.2
Phenylalanine	25.35	336.2	335.2-347.2	308.2
Malate	26.05	419.2	418.2-425.2	461.3
Aspartate_C1C4	27.29	418.2	417.2-424.2	390.2
Aspartate_C2C4	27.29	390.2	389.2-396.2	418.2
Cysteine_C1C3	28.8	406.2	405.2-411.2	378.2
Cysteine_C2C3	28.8	378.2	377.2-382.2	406.2
2-hydroxyglutarate	29.3	433.2	432.2-443.2	475.2
Glutamate	30.94	432.3	431.3-439.3	474.3
Ornithine	31.8 ?	474.4	473.4-481.4	417.3
Asparagine	32.8 ?	417.3	416.3-423.3	459.2
Lysine	34.77	431.2	430.2-439.2	488.4
Citric acid	36.97	591.4	590.4-599.4	459.2
Tyrosine	37.16	466.3	465.3-477.3	438.3
Tryptophan	37.65	375.2	374.2-388.2	302.2
